# Evolution of an Aurora Kinase A Inhibitor from an Essential tRNA Synthetase

**DOI:** 10.64898/2026.05.15.725417

**Authors:** James Julian Ross, Polina Tikanova, Andreas Hagmüller, Daniel Krogull, Keyu Xiao, Casper van Bavel, Till Balla, Tianhua Liao, Kolin Angelo Echano, Joseph Gokcezade, Peter Duchek, Danny Nedialkova, Rob Jelier, Gang Dong, Alejandro Burga

## Abstract

Gene duplication is a major driver of evolution, yet how it generates fundamentally new molecular functions remains poorly understood. Here, we show how such novelty arose in KLMT-1, a selfish toxin that causes genetic incompatibilities in *Caenorhabditis tropicalis*. KLMT-1 evolved via duplication of an essential tRNA synthetase but, strikingly, lost its ancestral role in tRNA biology and translation. Instead, KLMT-1 localizes to centrosomes, where it targets Aurora kinase A (AIR-1). This innovation is mediated by a three–amino acid insertion that extends a β-hairpin loop, enabling electrostatic interaction with a regulatory interface on the kinase. Our results demonstrate how changes in selective pressure, combined with minimal modifications in neutrally evolving regions, allow duplicated proteins to access new functional space and evolve entirely new molecular activities.
