## Supplementary material for "Evolution of an Aurora Kinase A Inhibitor from an Essential tRNA Synthetase": Data S1

### Sheet: CROSSES
Cross setup			Figure	Purpose	Number of offspring			Wild-type					Delayed					Larval phenotypes (arrest/lethal)					Embryonic lethal					Genotyping
TA (for now: Cross ID)	Hermaphrodite	Male			Repeats	# F1s	# F2s	Total	NIC/NIC	NIC/EG	EG/EG	not genotyped	Total	NIC/NIC	NIC/EG	EG/EG	not genotyped	Total	NIC/NIC	NIC/EG	EG/EG	not genotyped	Total	NIC/NIC	NIC/EG	EG/EG	not genotyped	Genotyped WT	Genotyped affected	Primer 1	Primer 2	Comments
KE3/RJ28	QX2343	EG6180	Fig. 1	KLMT-1 WT to susceptible line EG6180	2	51	292	250	65	182	0	3	1	0	1	0	0	20	0	4	14	2	21	4	6	7	4	247	36	primary genotyping: AGACACTCTGAAACGTGCGTTG; secondary genotyping: ACTGCCAAAGTGCTCACCCTAA	primary genotyping: CACTGTTCGAAAGTGGACGTC; secondary genotyping: GGGCTGAGGCGGCAAATTAAAT	primary: 446bp for Chr. V NIL, 318bp for EG6180; secondary: 482bp product for NIL TA locus, 0bp for EG6180
RJ29 (bulk)	INK966	EG6180	Fig. 2	internal GFP:KLMT-1 toxicity	1	35	112	112	22	64	26	0	0	0	0	0	0	0	0	0	0	0	0	0	0	0	0	112	0
RJ23-A/RJ24-A/RJ26-A	INK1533	EG6180	Fig. 3	KLMT-1 E313K toxicity	3	44	210	119	46	73	0	0	0	0	0	0	0	42	1	1	14	26	49	2	6	5	36	119	29
RJ23-B/RJ24-B/RJ26-B	INK1574	EG6180	Fig. 3	KLMT-1 E310K toxicity	3	50	300	214	63	103	44	4	10	1	3	2	4	5	1	0	0	4	71	5	2	4	60	210	18
KE2-A/RJ13-A	INK1225	EG6180	Fig. 3	KLMT-1 E310K/E313K toxicity	2	43	200	159	46	68	45	0	8	3	5	0	0	9	1	3	0	5	24	5	2	0	17	159	19
KE2-B/RJ13-B	INK1230	EG6180	Fig. 3	KLMT-1 F3-like loop toxicity	2	45	200	168	46	76	46	0	7	1	1	0	5	5	0	0	0	5	20	3	3	1	13	168	9
RJ17-B/RJ32-B	INK1376	EG6180	Fig. 5	KLMT-1 F3-like helix toxicity	2	31	196	188	47	96	42	3	2	0	0	0	2	1	0	0	0	1	5	0	0	0	5	185	0
RJ22-A (bulk)	EG6180	QX2343	Fig. 4	KLMT-1 WT to susceptible line EG6180	1*	40	504	504	150	341	0	13	0	0	0	0	0	0	0	0	0	0	0	0	0	0	0	491	0
RJ14/RJ16/RJ22-B	INK1328	INK1325	Fig. 4	KLMT-1 WT to susceptible line in AIR-1 R62A background	2, 1*	104	1016	871	281	534	18	38	12	0	0	0	12	24	0	0	0	24	109	0	0	0	109	833	0
RJ27 (bulk)	INK1601	EG6180	Fig. 4	KLMT-1 WT to susceptible line in repaired AIR-1 R62A background (A62R)	1*	40	576	576	203	369	0	4	0	0	0	0	0	0	0	0	0	0	0	0	0	0	0	572	0
RJ31 (bulk)	INK1690	EG6180	Fig. 3	KLMT-1 F3-like helix (alternative design) toxicity	1*	20	192	192	50	120	0	22	0	0	0	0	0	0	0	0	0	0	0	0	0	0	0	170	0
* crosses performed in bulk in large format
