## Supplementary material for "Evolution of an Aurora Kinase A Inhibitor from an Essential tRNA Synthetase": Data S2

### Sheet: Sheet1
Rep	Strain	Strain description	HS description	Embs total	Emb dead (day 1)	Ugly L1s	Phenotypes total	Lethality %
1	N2	control	37C 40min	207	37	15	52	25.1208
1	INK252	hsp::KLMT-1	37C 40min	171	128	28	156	91.2281				% affected EE
1	N2	control +3H	37C 40min	216	1	5	6	2.77778				% affected LE
1	INK252	hsp::KLMT-1 +3H	37C 40min	209	99	22	121	57.8947				% affected L1s
												% affected L4s
2026-02-27	rep1
We decided not to do +3H in the end
L1s heat-shock
Rep	Strain	Strain description	HS description	Larvae total	Day 1		Day 2				Lethal phenotypes	Lethality %	Strong delay %
					Emb dead	Larv arrest	Dead/Sterile	Delay (L2/3)	WT (L4/YA)	Can't find (larv phenot?)
1	N2	Cel control	37C 40min (seeded L1s)	57	0	0	0	0	57	0	0	0	0
1	INK252	Cel hsp::KLMT-1	37C 40min (seeded L1s)	57	0	0	0	2	55	0	0	0	3.50877
1	EG6180	Ctr control	37C 40min (seeded L1s)	56	0	0	0	4	52	0	0	0	7.14286
1	INK318	Ctr hsp::KLMT-1	37C 40min (seeded L1s)	51	0	0	1	3	47	0	1	1.96078	5.88235
2	N2	Cel control	37C 40min (seeded L1s)	52	0	0	0	0	52	0	0	0	0
2	INK252	Cel hsp::KLMT-1	37C 40min (seeded L1s)	67	0	0	0	5	62	0	0	0	7.46269
2	EG6180	Ctr control	37C 40min (seeded L1s)	52	0	0	0	0	52	0	0	0	0
2	INK318	Ctr hsp::KLMT-1	37C 40min (seeded L1s)	62	0	0	0	5	53	4	4	6.45161	8.06452
3	N2	Cel control	37C 40min (seeded L1s)	68	0	0	4	0	64	0	4	5.88235	0
3	INK252	Cel hsp::KLMT-1	37C 40min (seeded L1s)	55	0	0	0	3	50	2	2	3.63636	5.45455
3	EG6180	Ctr control	37C 40min (seeded L1s)	59	0	0	0	8	51	0	0	0	13.5593
3	INK318	Ctr hsp::KLMT-1	37C 40min (seeded L1s)	52	0	0	0	2	50	0	0	0	3.84615
1	N2	WT control for heat-shock	37C 40min	75	15	3	0	9	43	5	23	30.6667	12
1	INK252	hsp::KLMT-1 OE control for heat-shock	37C 40min	127	75	48	0	0	0	4	127	100	0
Heat shock of late embryos (+6H approximately)
Rep	Strain	Strain description	HS description	Embs total	Day 1		Day 2				Lethal phenotypes	Delay phenotypes	Lethality %	Strong delay %
					Emb dead	Larv arrest	Dead/Sterile	Delay (L2/3)	WT (L4/YA)	Can't find (larv phenot?)
1	N2	Cel control	37C 40min (after ~6H incubation)	159	1	0	0	13	145	0	1	8.1761	0.628931	5.1422
1	INK252	Cel hsp::KLMT-1	37C 40min (after ~6H incubation)	128	1	6	0	24	94	3	10	18.75	7.8125	14.6484
1	EG6180	Ctr control	37C 40min (after ~6H incubation)	87	1	1	0	0	85	0	2	0	2.29885	0
1	INK318	Ctr hsp::KLMT-1	37C 40min (after ~6H incubation)	77	3	0	0	15	59	0	3	19.4805	3.8961	25.2994
1	N2	WT control for heat-shock	37C 40min	74	9	0	0	7	58	0	9	9.45946	12.1622	12.7831
1	INK252	hsp::KLMT-1 OE control for heat-shock	37C 40min	121	85	32	0	3	0	1	118	2.47934	97.5207	2.04904
2	N2	Cel control	37C 40min (after ~6H incubation)	101	4	1	0	12	83	1	6	11.8812	5.94059	11.7636
2	INK252	Cel hsp::KLMT-1	37C 40min (after ~6H incubation)	95	1	0	0	22	69	3	4	23.1579	4.21053	24.3767
2	EG6180	Ctr control	37C 40min (after ~6H incubation)	83	0	1	0	3	77	2	3	3.61446	3.61446	4.35477
2	INK318	Ctr hsp::KLMT-1	37C 40min (after ~6H incubation)	141	4	12	0	25	100	0	16	17.7305	11.3475	12.5748
2	N2	WT control for heat-shock	37C 40min	123	27	6	0	9	81	0	33	7.31707	26.8293	5.94884
2	INK252	hsp::KLMT-1 OE control for heat-shock	37C 40min	137	101	32	0	2	0	2	135	1.45985	98.5401	1.06559
3	N2	Cel control	37C 40min (after ~6H incubation)	107	7	3	0	4	88	5	15	3.73832	14.0187	3.49375
3	INK252	Cel hsp::KLMT-1	37C 40min (after ~6H incubation)	138	6	22	0	26	70	14	42	18.8406	30.4348	13.6526
3	EG6180	Ctr control	37C 40min (after ~6H incubation)	109	1	0	0	1	100	7	8	0.917431	7.33945	0.84168
3	INK318	Ctr hsp::KLMT-1	37C 40min (after ~6H incubation)	65	0	5	0	8	44	8	13	12.3077	20	18.9349
3	N2	WT control for heat-shock	37C 40min	95	37	0	0	not counted	not counted	0	37
3	INK252	hsp::KLMT-1 OE control for heat-shock	37C 40min	124	110	14	0	0	0	0	124
Heat shock of L4s
Rep	Strain	Strain description	HS description	L4s total	Day 1				Day 1 % from WT
					dead A	A	A+fewE	A+E/L1	dead A/A	with offspring
1	N2	Cel control	37C 40min (L4s)	20	0	0	0	20	0	100
1	INK252	Cel hsp::KLMT-1	37C 40min (L4s)	20	0	0	8	12	0	100
1	EG6180	Ctr control	37C 40min (L4s)	20	0	0	0	20	0	100
1	INK318	Ctr hsp::KLMT-1	37C 40min (L4s)	20	2	4	6	8	10	90
2	N2	Cel control	37C 40min (L4s)	20	0	0	0	20	0	100
2	INK252	Cel hsp::KLMT-1	37C 40min (L4s)	20	0	0	0	20	0	100
2	EG6180	Ctr control	37C 40min (L4s)	20	0	0	0	20	0	100
2	INK318	Ctr hsp::KLMT-1	37C 40min (L4s)	20	1	3	6	10	5	95
3	N2	Cel control	37C 40min (L4s)	20	1	0	3	16	5	95
3	INK252	Cel hsp::KLMT-1	37C 40min (L4s)	20	0	0	4	16	0	100
3	EG6180	Ctr control	37C 40min (L4s)	20	0	0	2	18	0	100
3	INK318	Ctr hsp::KLMT-1	37C 40min (L4s)	20	3	2	9	6	15	85
In parallel to all reps I run INK252
I didn't count exact embryos #, but I cut at least 10 adults (more than 50 EE) - no more than 1 or 2 embs per plate developed into adults
Rep	Strain	Strain description	HS description	Embs total	Emb dead (day 1)	Ugly L1s	Phenotypes total Day1	WT	Can't find (larv phenot?)	Lethality %
1	EG6180	Ctr control	37C 40min	98	10	0	10	82	6	10.2041
1	INK318	Ctr hsp::KLMT-1	37C 40min	51	30	16	46	1	4	90.1961
2	EG6180	Ctr control	37C 40min	89	17	0	17	70	2	19.1011
2	INK318	Ctr hsp::KLMT-1	37C 40min	47	32	14	46	1	0	97.8723
2	INK873	Ctr hsp::KLMT-1::GFP	37C 40min	54	8	1	9	45	0	16.6667
3	EG6180	Ctr control	37C 40min	53	8	1	9	44	0	16.9811
3	INK318	Ctr hsp::KLMT-1	37C 40min	66	29	32	61	1	4	92.4242
3	INK873	Ctr hsp::KLMT-1::GFP	37C 40min	135	22	6	28	98	9	20.7407
4	EG6180	Ctr control	37C 40min	88	26	2	28	50	10	31.8182
4	INK318	Ctr hsp::KLMT-1	37C 40min	49	21	23	44	1	4	89.7959
